# A *Vibrio cholerae* Core Genome Multilocus Sequence Typing Scheme to Facilitate the Epidemiological Study of Cholera

**DOI:** 10.1101/2020.01.27.919118

**Authors:** Kevin Y. H. Liang, Fabini D. Orata, Mohammad Tarequl Islam, Tania Nasreen, Munirul Alam, Cheryl L. Tarr, Yann F. Boucher

## Abstract

Core genome multilocus sequence typing (cgMLST) has gained popularity in recent years in epidemiological research and subspecies level classification. cgMLST retains the intuitive nature of traditional MLST but offers much greater resolution by utilizing significantly larger portions of the genome. Here, we introduce a cgMLST scheme for *Vibrio cholerae*, a bacterium abundant in marine and freshwater environments and the etiologic agent of cholera. A set of 2,443 core genes ubiquitous in *V. cholerae* were used to analyze a comprehensive dataset of 1,262 clinical and environmental strains collected from 52 countries, including 65 newly sequenced genomes in this study. We established a sublineage threshold based on 133 allelic differences that creates clusters nearly identical to traditional MLST types, providing backwards compatibility to new cgMLST classifications. We also defined an outbreak threshold based on seven allelic differences that is capable of identifying strains from the same outbreak and closely related isolates which could give clues on outbreak origin. Using cgMLST, we confirmed the South Asian origin of modern epidemics and identified clustering affinity among sublineages of environmental isolates from the same geographic origin. Advantages of this method are highlighted by direct comparison with existing classification methods, such as MLST and single nucleotide polymorphism-based methods. cgMLST outperforms all existing methods in terms of resolution, standardization, and ease-of-use. We anticipate this scheme will serve as a basis for a universally applicable and standardized classification system for *V. cholerae* research and epidemiological surveillance in the future. This cgMLST scheme is publicly available on PubMLST (https://pubmlst.org/vcholerae/).

**IMPORTANCE:** Toxigenic *Vibrio cholerae* of the O1 and O139 serogroups are the causative agent of cholera, an acute diarrheal disease that plagued the world for centuries, if not millennia. Here, we introduce a core genome multilocus sequence typing (cgMLST) scheme for *V. cholerae*. Using cgMLST, we established an outbreak threshold that can efficiently identify outbreak related strains and potential sources of introduction. We also defined a sublineage threshold that is similar to traditional MLST sequence type which will provide context to this new typing method by relating it to previous MLST results. cgMLST outperforms all existing methods in terms of resolution, standardization, and ease-of-use, making this scheme the most suitable method for *V. cholerae* typing and surveillance worldwide.
