## Supplemental Table S3 for "A *Vibrio cholerae* Core Genome Multilocus Sequence Typing Scheme to Facilitate the Epidemiological Study of Cholera"

### Sheet: Sheet1
Table S3. V. cholerae isolates from the Yemen cholera outbreak and neighbouring countries, as well as other isolates from different lineages.
PubMLST ID	Name	Biotype	Country	Continent/Region	Reference
1559	Vc_B33	El Tor	Mozambique	Africa	Chun et al. Proc Natl Acad Sci USA 2009
1828	Vc_MO10	El Tor	India	Asia	Chun et al. Proc Natl Acad Sci USA 2009
1908	Vc_RC9	El Tor	Kenya	Africa	Chun et al. Proc Natl Acad Sci USA 2009
1378	Vc_N16961	El Tor	Bangladesh	Asia	Heidelberg et al. Nature 2000
1757	Vc_HC-22A1	El Tor	Haiti	America	Katz et al. MBio 2013
1765	Vc_HC-40A1	El Tor	Haiti	America	Katz et al. MBio 2013
1787	Vc_HC-68A1	El Tor	Haiti	America	Katz et al. MBio 2013
1796	Vc_HCUF01	El Tor	Haiti	America	Katz et al. MBio 2013
1421	Vc_1346	El Tor	Mozambique	Africa	Mutreja et al. Nature 2011
1422	Vc_1362	El Tor	Mozambique	Africa	Mutreja et al. Nature 2011
1424	Vc_1627	El Tor	Mozambique	Africa	Mutreja et al. Nature 2011
1495	Vc_4110	El Tor	Vietnam	Asia	Mutreja et al. Nature 2011
1496	Vc_4111	El Tor	Vietnam	Asia	Mutreja et al. Nature 2011
1497	Vc_4113	El Tor	Vietnam	Asia	Mutreja et al. Nature 2011
1498	Vc_4121	El Tor	Vietnam	Asia	Mutreja et al. Nature 2011
1500	Vc_4339	El Tor	India	Asia	Mutreja et al. Nature 2011
1501	Vc_4488	El Tor	India	Asia	Mutreja et al. Nature 2011
1502	Vc_4519	El Tor	India	Asia	Mutreja et al. Nature 2011
1503	Vc_4536	El Tor	India	Asia	Mutreja et al. Nature 2011
1504	Vc_4538	El Tor	India	Asia	Mutreja et al. Nature 2011
1505	Vc_4551	El Tor	India	Asia	Mutreja et al. Nature 2011
1506	Vc_4552	El Tor	India	Asia	Mutreja et al. Nature 2011
1507	Vc_4585	El Tor	India	Asia	Mutreja et al. Nature 2011
1508	Vc_4593	El Tor	India	Asia	Mutreja et al. Nature 2011
1509	Vc_4600	El Tor	India	Asia	Mutreja et al. Nature 2011
1510	Vc_4605	El Tor	India	Asia	Mutreja et al. Nature 2011
1511	Vc_4623	El Tor	India	Asia	Mutreja et al. Nature 2011
1512	Vc_4646	El Tor	India	Asia	Mutreja et al. Nature 2011
1513	Vc_4656	El Tor	India	Asia	Mutreja et al. Nature 2011
1514	Vc_4662	El Tor	Bangladesh	Asia	Mutreja et al. Nature 2011
1515	Vc_4663	El Tor	Bangladesh	Asia	Mutreja et al. Nature 2011
1516	Vc_4784	El Tor	Tanzania	Africa	Mutreja et al. Nature 2011
1517	Vc_6193	El Tor	Kenya	Africa	Mutreja et al. Nature 2011
1518	Vc_6194	El Tor	Kenya	Africa	Mutreja et al. Nature 2011
1519	Vc_6201	El Tor	Kenya	Africa	Mutreja et al. Nature 2011
1520	Vc_6210	El Tor	Kenya	Africa	Mutreja et al. Nature 2011
1521	Vc_6215	El Tor	Kenya	Africa	Mutreja et al. Nature 2011
1522	Vc_7685	El Tor	Kenya	Africa	Mutreja et al. Nature 2011
1523	Vc_7687	El Tor	Kenya	Africa	Mutreja et al. Nature 2011
1538	Vc_A4	El Tor	Unknown	Unknown	Mutreja et al. Nature 2011
1539	Vc_A5	El Tor	Angola	Asia	Mutreja et al. Nature 2011
1540	Vc_A6	El Tor	Indonesia	Asia	Mutreja et al. Nature 2011
1541	Vc_A10	El Tor	Bangladesh	Asia	Mutreja et al. Nature 2011
1542	Vc_A18	El Tor	India	Asia	Mutreja et al. Nature 2011
1543	Vc_A19	El Tor	Bangladesh	Asia	Mutreja et al. Nature 2011
1544	Vc_A22	El Tor	Bangladesh	Asia	Mutreja et al. Nature 2011
1545	Vc_A27	El Tor	Peru	America	Mutreja et al. Nature 2011
1546	Vc_A29	El Tor	Peru	America	Mutreja et al. Nature 2011
1547	Vc_A31	El Tor	Peru	America	Mutreja et al. Nature 2011
1548	Vc_A32	El Tor	Peru	America	Mutreja et al. Nature 2011
1826	Vc_MG116226	El Tor	Bangladesh	Asia	Mutreja et al. Nature 2011
1906	Vc_PRL5	El Tor	India	Asia	Mutreja et al. Nature 2011
1609	Vc_BX_330286	El Tor Progenitor	Australia	Oceania	NA
1710	Vc_E1320	El Tor Progenitor	China	Asia	NA
1815	Vc_M66-2	El Tor Progenitor	Indonesia	Asia	NA
1824	Vc_M2140	El Tor Progenitor	Australia	Oceania	NA
1825	Vc_ME-7	El Tor Progenitor	India	Asia	NA
1831	Vc_NCTC5395	El Tor Progenitor	Iraq	Asia	NA
1832	Vc_NCTC9420	El Tor Progenitor	Egypt	Africa	NA
2528	Vc_CNRVC110078	NA	Bangladesh	Asia	Weill et al. Nature 2018
2529	Vc_CNRVC150056	NA	Congo (DRC)	Africa	Weill et al. Nature 2018
2530	Vc_CNRVC150071	NA	Congo (DRC)	Africa	Weill et al. Nature 2018
2531	Vc_CNRVC150256	NA	Congo (DRC)	Africa	Weill et al. Nature 2018
2532	Vc_CNRVC140176	NA	India	Asia	Weill et al. Nature 2018
2533	Vc_CNRVC150140	NA	India	Asia	Weill et al. Nature 2018
2534	Vc_THSTI_20370	NA	India	Asia	Weill et al. Nature 2018
2535	Vc_THSTI_23485	NA	India	Asia	Weill et al. Nature 2018
2536	Vc_THSTI_23835	NA	India	Asia	Weill et al. Nature 2018
2537	Vc_THSTI_26866	NA	India	Asia	Weill et al. Nature 2018
2538	Vc_THSTI_26871	NA	India	Asia	Weill et al. Nature 2018
2539	Vc_THSTI_26907	NA	India	Asia	Weill et al. Nature 2018
2540	Vc_THSTI_27071	NA	India	Asia	Weill et al. Nature 2018
2541	Vc_THSTI_31698	NA	India	Asia	Weill et al. Nature 2018
2542	Vc_THSTI_32676	NA	India	Asia	Weill et al. Nature 2018
2543	Vc_THSTI_33102	NA	India	Asia	Weill et al. Nature 2018
2544	Vc_THSTI_36124	NA	India	Asia	Weill et al. Nature 2018
2545	Vc_THSTI_36133	NA	India	Asia	Weill et al. Nature 2018
2546	Vc_THSTI_36136	NA	India	Asia	Weill et al. Nature 2018
2547	Vc_THSTI_36268	NA	India	Asia	Weill et al. Nature 2018
2548	Vc_THSTI_41049	NA	India	Asia	Weill et al. Nature 2018
2549	Vc_THSTI_41055	NA	India	Asia	Weill et al. Nature 2018
2550	Vc_THSTI_41081	NA	India	Asia	Weill et al. Nature 2018
2551	Vc_THSTI_45544	NA	India	Asia	Weill et al. Nature 2018
2552	Vc_THSTI_45869	NA	India	Asia	Weill et al. Nature 2018
2553	Vc_THSTI_45983	NA	India	Asia	Weill et al. Nature 2018
2554	Vc_THSTI_46073	NA	India	Asia	Weill et al. Nature 2018
2555	Vc_THSTI_52586	NA	India	Asia	Weill et al. Nature 2018
2556	Vc_THSTI_52588	NA	India	Asia	Weill et al. Nature 2018
2557	Vc_THSTI_52629	NA	India	Asia	Weill et al. Nature 2018
2558	Vc_THSTI_52665	NA	India	Asia	Weill et al. Nature 2018
2559	Vc_THSTI_55199	NA	India	Asia	Weill et al. Nature 2018
2560	Vc_THSTI_56650	NA	India	Asia	Weill et al. Nature 2018
2561	Vc_THSTI_56695	NA	India	Asia	Weill et al. Nature 2018
2562	Vc_THSTI_56712	NA	India	Asia	Weill et al. Nature 2018
2563	Vc_CNRVC170248	NA	Iran	Middle East	Weill et al. Nature 2018
2564	Vc_CNRVC170249	NA	Iran	Middle East	Weill et al. Nature 2018
2565	Vc_CNRVC170250	NA	Iran	Middle East	Weill et al. Nature 2018
2566	Vc_CNRVC170252	NA	Iran	Middle East	Weill et al. Nature 2018
2567	Vc_CNRVC150168	NA	Iraq	Middle East	Weill et al. Nature 2018
2568	Vc_CNRVC150169	NA	Iraq	Middle East	Weill et al. Nature 2018
2569	Vc_CNRVC150170	NA	Iraq	Middle East	Weill et al. Nature 2018
2570	Vc_CNRVC150171	NA	Iraq	Middle East	Weill et al. Nature 2018
2571	Vc_CNRVC150177	NA	Iraq	Middle East	Weill et al. Nature 2018
2572	Vc_CNRVC150181	NA	Iraq	Middle East	Weill et al. Nature 2018
2573	Vc_CNRVC160013	NA	Iraq	Middle East	Weill et al. Nature 2018
2574	Vc_CNRVC160014	NA	Iraq	Middle East	Weill et al. Nature 2018
2575	Vc_CNRVC160016	NA	Iraq	Middle East	Weill et al. Nature 2018
2576	Vc_CNRVC160017	NA	Iraq	Middle East	Weill et al. Nature 2018
2577	Vc_CNRVC160018	NA	Iraq	Middle East	Weill et al. Nature 2018
2578	Vc_31_1	NA	Kenya	Africa	Weill et al. Nature 2018
2579	Vc_4621STDY6714748	NA	Kenya	Africa	Weill et al. Nature 2018
2580	Vc_4621STDY6714749	NA	Kenya	Africa	Weill et al. Nature 2018
2581	Vc_4621STDY6714750	NA	Kenya	Africa	Weill et al. Nature 2018
2582	Vc_4621STDY6714758	NA	Kenya	Africa	Weill et al. Nature 2018
2583	Vc_4621STDY6714763	NA	Kenya	Africa	Weill et al. Nature 2018
2584	Vc_4621STDY6714768	NA	Kenya	Africa	Weill et al. Nature 2018
2585	Vc_4621STDY6714774	NA	Kenya	Africa	Weill et al. Nature 2018
2586	Vc_4621STDY6714778	NA	Kenya	Africa	Weill et al. Nature 2018
2587	Vc_4621STDY6714780	NA	Kenya	Africa	Weill et al. Nature 2018
2588	Vc_CNRVC140054	NA	Sudan	Africa	Weill et al. Nature 2018
2589	Vc_CNRVC140069	NA	Sudan	Africa	Weill et al. Nature 2018
2590	Vc_CNRVC140072	NA	Sudan	Africa	Weill et al. Nature 2018
2591	Vc_CNRVC140077	NA	Sudan	Africa	Weill et al. Nature 2018
2592	Vc_CNRVC140079	NA	Sudan	Africa	Weill et al. Nature 2018
2593	Vc_CNRVC150141	NA	Sudan	Africa	Weill et al. Nature 2018
2594	Vc_CNRVC150165	NA	Sudan	Africa	Weill et al. Nature 2018
2595	Vc_CNRVC160461	NA	Sudan	Africa	Weill et al. Nature 2018
2596	Vc_CNRVC160462	NA	Sudan	Africa	Weill et al. Nature 2018
2597	Vc_CNRVC170159	NA	Sudan	Africa	Weill et al. Nature 2018
2598	Vc_CNRVC170160	NA	Sudan	Africa	Weill et al. Nature 2018
2599	Vc_CNRVC170161	NA	Sudan	Africa	Weill et al. Nature 2018
2600	Vc_CNRVC170164	NA	Sudan	Africa	Weill et al. Nature 2018
2601	Vc_CNRVC170165	NA	Sudan	Africa	Weill et al. Nature 2018
2602	Vc_CNRVC170168	NA	Yemen	Middle East	Weill et al. Nature 2018
2603	Vc_CNRVC170169	NA	Yemen	Middle East	Weill et al. Nature 2018
2604	Vc_CNRVC170170	NA	Yemen	Middle East	Weill et al. Nature 2018
2605	Vc_CNRVC170173	NA	Yemen	Middle East	Weill et al. Nature 2018
2606	Vc_CNRVC170174	NA	Yemen	Middle East	Weill et al. Nature 2018
2607	Vc_CNRVC170175	NA	Yemen	Middle East	Weill et al. Nature 2018
2608	Vc_CNRVC170176	NA	Yemen	Middle East	Weill et al. Nature 2018
2609	Vc_CNRVC170177	NA	Yemen	Middle East	Weill et al. Nature 2018
2610	Vc_CNRVC170178	NA	Yemen	Middle East	Weill et al. Nature 2018
2611	Vc_CNRVC170179	NA	Yemen	Middle East	Weill et al. Nature 2018
2612	Vc_CNRVC170180	NA	Yemen	Middle East	Weill et al. Nature 2018
2613	Vc_CNRVC170181	NA	Yemen	Middle East	Weill et al. Nature 2018
2614	Vc_CNRVC170182	NA	Yemen	Middle East	Weill et al. Nature 2018
2615	Vc_CNRVC170183	NA	Yemen	Middle East	Weill et al. Nature 2018
2616	Vc_CNRVC170184	NA	Yemen	Middle East	Weill et al. Nature 2018
2617	Vc_CNRVC170185	NA	Yemen	Middle East	Weill et al. Nature 2018
2618	Vc_CNRVC170186	NA	Yemen	Middle East	Weill et al. Nature 2018
2619	Vc_CNRVC170187	NA	Yemen	Middle East	Weill et al. Nature 2018
2620	Vc_CNRVC170188	NA	Yemen	Middle East	Weill et al. Nature 2018
2621	Vc_CNRVC170189	NA	Yemen	Middle East	Weill et al. Nature 2018
2622	Vc_CNRVC170190	NA	Yemen	Middle East	Weill et al. Nature 2018
2623	Vc_CNRVC170191	NA	Yemen	Middle East	Weill et al. Nature 2018
2624	Vc_CNRVC170192	NA	Yemen	Middle East	Weill et al. Nature 2018
2625	Vc_CNRVC170193	NA	Yemen	Middle East	Weill et al. Nature 2018
2626	Vc_CNRVC170194	NA	Yemen	Middle East	Weill et al. Nature 2018
2627	Vc_CNRVC170195	NA	Yemen	Middle East	Weill et al. Nature 2018
2628	Vc_CNRVC170196	NA	Yemen	Middle East	Weill et al. Nature 2018
2629	Vc_CNRVC170197	NA	Yemen	Middle East	Weill et al. Nature 2018
2630	Vc_CNRVC170198	NA	Yemen	Middle East	Weill et al. Nature 2018
2631	Vc_CNRVC170199	NA	Yemen	Middle East	Weill et al. Nature 2018
2632	Vc_CNRVC170200	NA	Yemen	Middle East	Weill et al. Nature 2018
2633	Vc_CNRVC170201	NA	Yemen	Middle East	Weill et al. Nature 2018
2634	Vc_CNRVC170202	NA	Yemen	Middle East	Weill et al. Nature 2018
2635	Vc_CNRVC170203	NA	Yemen	Middle East	Weill et al. Nature 2018
2636	Vc_CNRVC170204	NA	Yemen	Middle East	Weill et al. Nature 2018
2637	Vc_CNRVC170205	NA	Yemen	Middle East	Weill et al. Nature 2018
2638	Vc_CNRVC170206	NA	Yemen	Middle East	Weill et al. Nature 2018
2639	Vc_CNRVC170207	NA	Yemen	Middle East	Weill et al. Nature 2018
2640	Vc_CNRVC170208	NA	Yemen	Middle East	Weill et al. Nature 2018
2641	Vc_CNRVC170240	NA	Yemen	Middle East	Weill et al. Nature 2018
2642	Vc_CNRVC170241	NA	Yemen	Middle East	Weill et al. Nature 2018
2643	Vc_CNRVC170242	NA	Yemen	Middle East	Weill et al. Nature 2018
