## Supplemental Table S4 for "A *Vibrio cholerae* Core Genome Multilocus Sequence Typing Scheme to Facilitate the Epidemiological Study of Cholera"

### Sheet: Sheet 1
Table S4. Genome completeness for the cgMLST scheme (using 2,443 core genes). All genomes with less than 90% completeness were subsequently removed.
Genome name	Completeness (%)	Status
Vc_2011V-1043	87.4744	Removed
Vc_2016V-1062	14.736	Removed
Vc_34Kayum	82.194	Removed
Vc_877-163	83.3402	Removed
Vc_CW-6	88.4977	Removed
Vc_K2802	83.7904	Removed
Vc_M1030	88.948	Removed
Vc_M1327	84.1998	Removed
Vc_M1344	87.8019	Removed
Vc_M1399	86.0827	Removed
Vc_M1522	81.3344	Removed
Vc_M988	89.5	Removed
Vc_W4-13	78.7966	Removed
EDC_690	95.2927	Used
EDC_716	93.9828	Used
EDC_717	94.0237	Used
EDC_792	95.6611	Used
Vc_07_2425	95.0471	Used
Vc_102	98.4855	Used
Vc_10432-62	97.5849	Used
Vc_1074-78	98.4445	Used
Vc_114	98.772	Used
Vc_1154-74	98.9767	Used
Vc_1157-74	97.0937	Used
Vc_116059	99.5088	Used
Vc_11S	100	Used
Vc_133-73	98.5673	Used
Vc_1346	99.9591	Used
Vc_1362	99.9591	Used
Vc_147	98.6901	Used
Vc_1496-86	99.8772	Used
Vc_153	96.4797	Used
Vc_155	98.9767	Used
Vc_1627	99.9591	Used
Vc_17609	99.9181	Used
Vc_186	99.3041	Used
Vc_19886	99.9181	Used
Vc_1Mo	100	Used
Vc_2009V-1046	99.9181	Used
Vc_2009V-1085	99.8772	Used
Vc_2009V-1096	99.8363	Used
Vc_2009V-1116	99.9591	Used
Vc_2009V-1131	99.3451	Used
Vc_2009V-1135	97.2984	Used
Vc_2010AA-142	98.5673	Used
Vc_2010AA-143	98.6083	Used
Vc_2010AA-144	98.3627	Used
Vc_2010AA-145	98.6901	Used
Vc_2010AA-146	98.7311	Used
Vc_2010AA-147	98.5673	Used
Vc_2010AA-150	98.0761	Used
Vc_2010AA-151	98.4855	Used
Vc_2010EL-1792	99.9181	Used
Vc_2010EL-1798	99.9591	Used
Vc_2010EL-1961	99.7953	Used
Vc_2010EL-2010H	99.9181	Used
Vc_2010EL-2010N	99.8363	Used
Vc_2010V-1014	99.7135	Used
Vc_2010V-1116	98.6083	Used
Vc_2011EL-1089	99.8772	Used
Vc_2011El-1133-SRR	100	Used
Vc_2011EL-1137	99.9591	Used
Vc_2011EL-1271	98.5673	Used
Vc_2011EL-301	99.8363	Used
Vc_2011V-1021	99.9181	Used
Vc_2012EL-2176	99.9591	Used
Vc_2012Env-131	99.6725	Used
Vc_2012Env-2	97.9943	Used
Vc_2012Env-25	98.1989	Used
Vc_2012Env-32	98.9357	Used
Vc_2012Env-9	98.772	Used
Vc_2012Env-90	99.3451	Used
Vc_2012Env-92	98.6901	Used
Vc_2012Env-94	99.0585	Used
Vc_2012HC-07	99.8363	Used
Vc_2012HC-08	99.9591	Used
Vc_2012HC-10	99.9181	Used
Vc_2012HC-11	100	Used
Vc_2012HC-12	99.9591	Used
Vc_2012HC-15	99.9181	Used
Vc_2012HC-16	99.9181	Used
Vc_2012HC-17	100	Used
Vc_2012HC-18	99.3451	Used
Vc_2012HC-19	99.5088	Used
Vc_2012HC-21	99.4679	Used
Vc_2012HC-22	98.8948	Used
Vc_2012HC-24	99.5907	Used
Vc_2012HC-25	98.1989	Used
Vc_2012HC-31	99.4269	Used
Vc_2012HC-32	99.9181	Used
Vc_2012HC-33	99.5907	Used
Vc_2012HC-34	99.386	Used
Vc_2012HC-35	99.6316	Used
Vc_2014V_1107	95.5383	Used
Vc_2015V_1076	92.9185	Used
Vc_2015V-1118	99.386	Used
Vc_2015V-1126	96.6844	Used
Vc_2016V_1044	98.4445	Used
Vc_2016V_1091	95.7429	Used
Vc_2016V_1111	96.1932	Used
Vc_2016V_1114	95.7839	Used
Vc_2017V_1038	93.86	Used
Vc_2017V_1070	93.6963	Used
Vc_2017V_1085	94.3512	Used
Vc_2017V_1105	95.3745	Used
Vc_2017V_1110	94.6377	Used
Vc_2017V_1124	93.86	Used
Vc_2017V_1144	94.8015	Used
Vc_2017V_1176	95.4973	Used
Vc_20390	99.9181	Used
Vc_20478	99.9181	Used
Vc_21027	99.9181	Used
Vc_21B	99.9181	Used
Vc_220075-6	99.8363	Used
Vc_220076-6	99.9181	Used
Vc_22043200_C1	99.9591	Used
Vc_22043202_C1	99.9591	Used
Vc_22043204_C1	99.9591	Used
Vc_22043300_C6	99.9591	Used
Vc_22044108_C3	99.9591	Used
Vc_22087102_C2	99.9591	Used
Vc_22087500_C9	99.9591	Used
Vc_229113	98.8539	Used
Vc_234-93	98.8948	Used
Vc_2479-86	99.5497	Used
Vc_2497-86	99.8363	Used
Vc_2512-86	99.7544	Used
Vc_2521-86	99.7544	Used
Vc_2523-87	99.3451	Used
Vc_254-93	98.8948	Used
Vc_2559-78	99.7953	Used
Vc_2631-78	98.5264	Used
Vc_2633-78	98.0352	Used
Vc_2688	98.8948	Used
Vc_28	97.9533	Used
Vc_2Mo	100	Used
Vc_31	95.1699	Used
Vc_31Ki	99.9181	Used
Vc_3223-74	99.3041	Used
Vc_3225-74	99.2632	Used
Vc_3272-78	99.3041	Used
Vc_330033_C1	99.9591	Used
Vc_330073_A	99.8772	Used
Vc_330073_B	99.9181	Used
Vc_330081	99.9181	Used
Vc_330110	99.9181	Used
Vc_330113	99.8772	Used
Vc_330440_C1	99.9591	Used
Vc_330590	99.9591	Used
Vc_330898_C2	99.9591	Used
Vc_330920_A	99.8772	Used
Vc_330920_B	99.9181	Used
Vc_331721_C1	99.9591	Used
Vc_3500-05	99.9181	Used
Vc_3523-03	96.6025	Used
Vc_3528-08	99.4679	Used
Vc_3541-04	98.6083	Used
Vc_3546-06	99.6725	Used
Vc_3554-08	99.8363	Used
Vc_3566-06	98.9357	Used
Vc_3566-08	94.474	Used
Vc_3568-07	99.386	Used
Vc_3569-08	99.5497	Used
Vc_3582-05	99.5907	Used
Vc_36KI	99.8363	Used
Vc_39	96.1523	Used
Vc_39361	100	Used
Vc_39Ki	99.9181	Used
Vc_4110	99.3041	Used
Vc_4113	100	Used
Vc_4121	99.9591	Used
Vc_4260B	99.9591	Used
Vc_4295STDY6534216	99.9591	Used
Vc_4295STDY6534232	99.9591	Used
Vc_43	92.5092	Used
Vc_433	97.5849	Used
Vc_4339	99.6316	Used
Vc_43Ki	99.9181	Used
Vc_4488	99.8363	Used
Vc_4519	99.8772	Used
Vc_4536	99.9591	Used
Vc_4538	99.9591	Used
Vc_4551	99.9181	Used
Vc_4552	99.7953	Used
Vc_4585	99.9181	Used
Vc_4593	99.8772	Used
Vc_4600	99.9591	Used
Vc_4605	98.9767	Used
Vc_4623	99.9181	Used
Vc_4646	99.9181	Used
Vc_4656	98.8539	Used
Vc_4662	99.7544	Used
Vc_4663	99.4679	Used
Vc_47610	100	Used
Vc_47623	100	Used
Vc_4784	99.9591	Used
Vc_48055	100	Used
Vc_5	98.8129	Used
Vc_5_66	95.4973	Used
Vc_56	96.0295	Used
Vc_571-88	98.4036	Used
Vc_5Mo	100	Used
Vc_617	98.6901	Used
Vc_6193	99.7544	Used
Vc_6201	99.5907	Used
Vc_6210	99.6725	Used
Vc_6215	99.6316	Used
Vc_63-93_(MO45)	99.1813	Used
Vc_692-79	98.8948	Used
Vc_7685	97.8715	Used
Vc_7687	99.8363	Used
Vc_7714	100	Used
Vc_7Mo	99.9591	Used
Vc_8-76	98.8539	Used
Vc_85	99.4269	Used
Vc_857	99.1404	Used
Vc_866	94.6377	Used
Vc_87395	94.8424	Used
Vc_89	99.1813	Used
Vc_8Mo	100	Used
Vc_95412	98.9357	Used
Vc_984-81	98.0352	Used
Vc_9Mo	100	Used
Vc_A10	99.9591	Used
Vc_A18	100	Used
Vc_A19	100	Used
Vc_A215	99.2223	Used
Vc_A22	99.7135	Used
Vc_A27	99.7953	Used
Vc_A29	99.8363	Used
Vc_A31	99.8363	Used
Vc_A32	99.7953	Used
Vc_A346(1)	99.9591	Used
Vc_A4	99.6725	Used
Vc_A487(1)	99.9591	Used
Vc_A488(1)	100	Used
Vc_A5	99.8772	Used
Vc_A6	100	Used
Vc_AG-7404	98.4036	Used
Vc_AG-8040	99.8772	Used
Vc_ATCC_11629	98.5673	Used
Vc_ATCC_25874	99.0585	Used
Vc_BC1071	99.4679	Used
Vc_BD01	99.6316	Used
Vc_BD02	99.6316	Used
Vc_BD03	99.7135	Used
Vc_BD04	99.5907	Used
Vc_BD05	99.5907	Used
Vc_BD06	99.1404	Used
Vc_BD07	99.4679	Used
Vc_BD10	99.386	Used
Vc_BD12	99.7135	Used
Vc_BD13	99.7135	Used
Vc_BD14	99.6725	Used
Vc_BD15	99.7135	Used
Vc_BD18	99.7135	Used
Vc_BD19	99.6316	Used
Vc_BD20	99.6725	Used
Vc_BD21	99.0995	Used
Vc_BD22	99.7135	Used
Vc_BD23	99.0585	Used
Vc_BD24	99.6725	Used
Vc_BD25	99.0585	Used
Vc_BD26	99.7544	Used
Vc_BD27	99.7135	Used
Vc_BD28	99.7135	Used
Vc_BD29	99.4679	Used
Vc_BD30	99.5088	Used
Vc_BD31	99.2632	Used
Vc_BD32	99.5088	Used
Vc_BD33	99.3041	Used
Vc_BD34	99.5907	Used
Vc_BD35	99.5497	Used
Vc_BD37	99.5497	Used
Vc_BD38	99.1404	Used
Vc_BD39	99.1404	Used
Vc_BD40	99.5907	Used
Vc_BD43	99.4269	Used
Vc_BD44	99.7135	Used
Vc_BD47	99.6316	Used
Vc_BD48	99.7135	Used
Vc_BD49	99.7135	Used
Vc_BD51	99.6316	Used
Vc_BD53	99.4679	Used
Vc_BD54	99.7135	Used
Vc_BD55	99.3041	Used
Vc_BD56	99.0995	Used
Vc_BD57	99.4679	Used
Vc_BD58	99.4679	Used
Vc_BD59	99.4269	Used
Vc_BD60	99.5907	Used
Vc_CISM_0005	100	Used
Vc_CISM_0008	100	Used
Vc_CISM_0010	100	Used
Vc_CISM_0014	100	Used
Vc_CISM_0015	99.9591	Used
Vc_CISM_0016	100	Used
Vc_CISM_0017	100	Used
Vc_CISM_0018	100	Used
Vc_CISM_0019	100	Used
Vc_CISM_0034	100	Used
Vc_CISM_0035	100	Used
Vc_CISM_0074	100	Used
Vc_CISM_0079	100	Used
Vc_CISM_0091	100	Used
Vc_CISM_091	99.9591	Used
Vc_CISM_100	99.9181	Used
Vc_CISM_101	100	Used
Vc_CISM_1019828.5	100	Used
Vc_CISM_1019829.2	100	Used
Vc_CISM_1020229.6	100	Used
Vc_CISM_1020231.9	100	Used
Vc_CISM_1020234.0	100	Used
Vc_CISM_105	100	Used
Vc_CISM_1163068.5	95.5792	Used
Vc_CISM_120	100	Used
Vc_CISM_121	100	Used
Vc_CISM_122	100	Used
Vc_CISM_134	100	Used
Vc_CISM_146	100	Used
Vc_CISM_147	99.9591	Used
Vc_CISM_151	99.9591	Used
Vc_CISM_152	100	Used
Vc_CISM_153	100	Used
Vc_CISM_154	100	Used
Vc_CISM_178	100	Used
Vc_CISM_179	100	Used
Vc_CISM_188	99.9591	Used
Vc_CISM_189	100	Used
Vc_CISM_191	100	Used
Vc_CISM_196	100	Used
Vc_CISM_296	100	Used
Vc_CISM_300043	100	Used
Vc_CISM_300055	99.3451	Used
Vc_CISM_300205	99.1813	Used
Vc_CISM_300208	100	Used
Vc_CISM_300209	100	Used
Vc_CISM_300215	100	Used
Vc_CISM_300506	95.9476	Used
Vc_CISM_302015	100	Used
Vc_CISM_302029	100	Used
Vc_CISM_326	100	Used
Vc_CISM_347	100	Used
Vc_CISM_374	100	Used
Vc_CISM_375	100	Used
Vc_CISM_382	100	Used
Vc_CISM_398	99.9591	Used
Vc_CISM_399	100	Used
Vc_CISM_420	100	Used
Vc_CISM_505	100	Used
Vc_CISM_510	100	Used
Vc_CISM_511	100	Used
Vc_CISM_655630.3	100	Used
Vc_CISM_655664.3	100	Used
Vc_CISM_655665.0	100	Used
Vc_CISM_710180.8	99.9591	Used
Vc_CISM_740115.4	100	Used
Vc_CISM_769845.7	100	Used
Vc_CISM_770067.4	100	Used
Vc_CISM_770180.8	99.9591	Used
Vc_CISM_780298.0	100	Used
Vc_CISM_S_Nida	100	Used
Vc_CMR012	97.9124	Used
Vc_CMR017	99.1813	Used
Vc_CMR019	99.2632	Used
Vc_CMR022	97.7896	Used
Vc_CP1030(3)	99.5497	Used
Vc_CP1032(5)	99.8363	Used
Vc_CP1033(6)	99.6725	Used
Vc_CP1037(10)	99.5497	Used
Vc_CP1038(11)	99.9591	Used
Vc_CP1040	99.5088	Used
Vc_CP1041(14)	99.7135	Used
Vc_CP1042(15)	100	Used
Vc_CP1044(17)	99.3451	Used
Vc_CP1046(19)	99.5907	Used
Vc_CP1048(21)	99.8772	Used
Vc_CP1110	99.3451	Used
Vc_CP1111	99.2632	Used
Vc_CP1112	99.3451	Used
Vc_CP1113	99.3451	Used
Vc_CP1114	99.0585	Used
Vc_CP1115	99.3041	Used
Vc_CP1116	99.3041	Used
Vc_CP1117	99.3451	Used
Vc_D-35	94.3103	Used
Vc_DL4215	99.4679	Used
Vc_E306	100	Used
Vc_E7946	100	Used
Vc_EC-0009	100	Used
Vc_EC-0012	99.8363	Used
Vc_EC-0027	99.9591	Used
Vc_EC-0051	99.8363	Used
Vc_EC-051	99.7953	Used
Vc_EDC_688	98.8948	Used
Vc_EDC_689	99.4679	Used
Vc_EDC_692	98.1171	Used
Vc_EDC_694	99.2632	Used
Vc_EDC_696	99.6725	Used
Vc_EDC_701	99.5907	Used
Vc_EDC_702	99.9591	Used
Vc_EDC_705	99.8363	Used
Vc_EDC_706	99.8772	Used
Vc_EDC_715	99.2632	Used
Vc_EDC_721	99.9591	Used
Vc_EDC_727	99.7953	Used
Vc_EDC_728	99.6725	Used
Vc_EDC_754	99.9591	Used
Vc_EDC_755	99.9591	Used
Vc_EDC_787	99.0176	Used
Vc_EDC_793	99.9591	Used
Vc_EDC_794	99.0176	Used
Vc_EDC_800	99.1813	Used
Vc_EDC-020	99.9591	Used
Vc_EDC-022	99.9591	Used
Vc_EM-1536	99.9181	Used
Vc_EM-1542	100	Used
Vc_EM-1543	99.8363	Used
Vc_EM-1546	100	Used
Vc_EM-1626	99.7135	Used
Vc_EM-1652A	99.9591	Used
Vc_EM-1654	99.9591	Used
Vc_EM-1676A	99.386	Used
Vc_EM-1688	99.8363	Used
Vc_EM-1690	99.9591	Used
Vc_EM-1690A	99.9591	Used
Vc_EM-1706	99.3041	Used
Vc_EM-1727	99.8363	Used
Vc_Env-390	99.2632	Used
Vc_F9993	99.0585	Used
Vc_FC1105	96.2341	Used
Vc_FC1225	98.2808	Used
Vc_FC1341	98.5264	Used
Vc_FC1384	97.8715	Used
Vc_FC1817	97.8305	Used
Vc_FC1877	97.5031	Used
Vc_FC2271	97.9943	Used
Vc_FC2273	98.8129	Used
Vc_FC3611a	98.0761	Used
Vc_FC3611b	97.4621	Used
Vc_FDAARGOS_102	99.8363	Used
Vc_FORC_055	98.4445	Used
Vc_G_33	97.5849	Used
Vc_GP160	99.7953	Used
Vc_H1	99.7135	Used
Vc_HC-02A1	99.0176	Used
Vc_HC-02C1	99.1813	Used
Vc_HC-06A1	99.6725	Used
Vc_HC-17A1	99.1813	Used
Vc_HC-17A2	99.9181	Used
Vc_HC-19A1	99.6316	Used
Vc_HC-1A2	99.1813	Used
Vc_HC-20A2	99.9591	Used
Vc_HC-22A1	99.7544	Used
Vc_HC-23A1	100	Used
Vc_HC-28A1	99.7135	Used
Vc_HC-32A1	99.6725	Used
Vc_HC-33A2	99.7135	Used
Vc_HC-36A1	99.1813	Used
Vc_HC-43A1	99.7953	Used
Vc_HC-43B1	98.5673	Used
Vc_HC-49A2	100	Used
Vc_HC-50A1	96.6844	Used
Vc_HC-55A1	96.8072	Used
Vc_HC-55C2	99.0585	Used
Vc_HC-57A1	96.8072	Used
Vc_HC-59A1	99.1813	Used
Vc_HC-59B1	99.1813	Used
Vc_HC-60A1	99.2223	Used
Vc_HC-61A1	99.8363	Used
Vc_HC-61A2	99.1813	Used
Vc_HC-62A1	100	Used
Vc_HC-62B1	99.6316	Used
Vc_HC-64A1	99.8772	Used
Vc_HC-65A1	99.7953	Used
Vc_HC-67A1	99.9591	Used
Vc_HC-68A1	99.7135	Used
Vc_HC-69A1	99.9591	Used
Vc_HC-70A1	99.9181	Used
Vc_HC-71A1	99.8772	Used
Vc_HC-72A2	99.8772	Used
Vc_HC-77A1	100	Used
Vc_HC-78A1	99.0995	Used
Vc_HC-7A1	100	Used
Vc_HC-80A1	99.8363	Used
Vc_HC-81A1	100	Used
Vc_HC21A1	99.7135	Used
Vc_HCUF01	99.9181	Used
Vc_HE-09	95.4564	Used
Vc_HE-16	94.6787	Used
Vc_HE-25	99.5907	Used
Vc_HE-40	99.0995	Used
Vc_HE-45	98.7311	Used
Vc_HE39	99.0176	Used
Vc_HE46	98.9767	Used
Vc_HE48	98.6901	Used
Vc_HFU-02	99.7135	Used
Vc_I-1300	96.8891	Used
Vc_J8YRS_KAGUNGA	99.9181	Used
Vc_KW3	99.7953	Used
Vc_L-3226	90.0123	Used
Vc_L11	99.0995	Used
Vc_L15	99.6316	Used
Vc_M1275	97.0119	Used
Vc_M1275D	96.9709	Used
Vc_M1337	98.8129	Used
Vc_M1501	97.0119	Used
Vc_M1518	98.158	Used
Vc_M1524	97.544	Used
Vc_M888	93.4916	Used
Vc_M888D	95.9885	Used
Vc_ME-7	93.0413	Used
Vc_MG116226	99.7544	Used
Vc_Nep-21106	99.8772	Used
Vc_Nep-21113	99.9181	Used
Vc_NHCC-004A	99.9591	Used
Vc_NHCC-006C	99.9591	Used
Vc_NHCC-008D	99.2632	Used
Vc_NHCC-010F	100	Used
Vc_NHCC-011	100	Used
Vc_NHCC-019	99.9181	Used
Vc_NHCC-021	100	Used
Vc_NHCC-04	99.9591	Used
Vc_NHCC-042	99.9591	Used
Vc_NHCC-048	99.8363	Used
Vc_NHCC-05	99.5497	Used
Vc_NHCC-068	100	Used
Vc_NHCC-078	99.7135	Used
Vc_NHCC-079	99.7544	Used
Vc_NHCC-080	99.9181	Used
Vc_NHCC-081	100	Used
Vc_NHCC-083	99.5907	Used
Vc_NHCM-01	99.9591	Used
Vc_NHCM-012	99.8772	Used
Vc_NHCM-013	99.9181	Used
Vc_NHCM-016A	99.9181	Used
Vc_NHCM-017	99.8363	Used
Vc_NHCM-02	99.8363	Used
Vc_NHCM-029	99.9591	Used
Vc_NHCM-03	99.6725	Used
Vc_NHCM-033	99.8363	Used
Vc_NHCM-037	99.9181	Used
Vc_NHCM-04	99.7953	Used
Vc_NHCM-043	99.8772	Used
Vc_NHCM-044	99.7953	Used
Vc_NHCM-045	99.8772	Used
Vc_NHCM-047	99.8363	Used
Vc_NHCM-048	99.7135	Used
Vc_NHCM-053	99.9181	Used
Vc_NHCM-054	99.9591	Used
Vc_NHCM-06	99.9591	Used
Vc_NIH41	99.8363	Used
Vc_O1S	100	Used
Vc_O2	99.9181	Used
Vc_O3MU	100	Used
Vc_O3S	100	Used
Vc_O5MU	100	Used
Vc_O6MU	100	Used
Vc_O75TS	95.6611	Used
Vc_O7MU	100	Used
Vc_O7S	100	Used
Vc_O9S	100	Used
Vc_OO4	100	Used
Vc_P-18748	98.8539	Used
Vc_P-18778	97.9943	Used
Vc_P-18785	99.7544	Used
Vc_P13762	94.9243	Used
Vc_PCS-022	99.8363	Used
Vc_PCS-023	99.9181	Used
Vc_PhVC-326	99.8772	Used
Vc_PivertDAC5Mar	99.8363	Used
Vc_PivertDAT2Mar	99.7953	Used
Vc_PivertFAT1Mar	99.7953	Used
Vc_PivertFAT2Aug	99.1813	Used
Vc_PivertGAC1Oct	99.3451	Used
Vc_PivertGAC3Oct	99.3041	Used
Vc_PivertGAT2Aug	99.3041	Used
Vc_PivertGAT2Oct	99.3451	Used
Vc_PivertGAT3Aug	99.3041	Used
Vc_PivertGAT3Mar	99.7953	Used
Vc_PivertGAT5Oct	99.3451	Used
Vc_PivertUAT2Aug	99.3451	Used
Vc_PivertUAT4Aug	99.3451	Used
Vc_PivertUAT4Mar	99.7544	Used
Vc_PS15	98.4036	Used
Vc_RND18826	99.6725	Used
Vc_RND18899	99.7544	Used
Vc_RND19187	99.5907	Used
Vc_RND19188	99.5907	Used
Vc_RND19191	99.6725	Used
Vc_RND6878	100	Used
Vc_S000100_C5	100	Used
Vc_S000600_C10	99.9591	Used
Vc_S002300_B	99.8363	Used
Vc_S002300_E	99.8772	Used
Vc_S002502	99.8363	Used
Vc_S002506	99.8772	Used
Vc_S002604	99.8772	Used
Vc_S003008	99.6316	Used
Vc_S003202	99.9181	Used
Vc_S003806	99.9181	Used
Vc_S023202	99.8772	Used
Vc_S023208	99.9181	Used
Vc_S040602_C1	99.9591	Used
Vc_S042100	99.8363	Used
Vc_S042408	98.7311	Used
Vc_S081300_C2	99.9181	Used
Vc_SIO	94.8015	Used
Vc_T1	99.386	Used
Vc_T10	96.93	Used
Vc_T11	97.8715	Used
Vc_T12	98.4445	Used
Vc_T13	99.2223	Used
Vc_T15	99.4679	Used
Vc_T16	98.4855	Used
Vc_T17	99.0176	Used
Vc_T18	99.7544	Used
Vc_T19	99.4269	Used
Vc_T2	99.8363	Used
Vc_T20	99.7135	Used
Vc_T3	99.2632	Used
Vc_T4	99.0585	Used
Vc_T5	98.6083	Used
Vc_T6	99.4679	Used
Vc_T7	99.8363	Used
Vc_T8	99.3041	Used
Vc_T9	99.6316	Used
Vc_TEM_04_01-001	99.9591	Used
Vc_TEM_10_01-002	99.9591	Used
Vc_TEM_12_12-001	99.9591	Used
Vc_TEM_15_01-005	99.9591	Used
Vc_TEM_25_01-004	99.9591	Used
Vc_TEM_29_01-003	99.9591	Used
Vc_TP	99.5088	Used
Vc_VC0101557	97.1347	Used
Vc_VC1761	99.7953	Used
Vc_VC22	99.4269	Used
Vc_VC35	99.0995	Used
Vc_VC4370	99.7953	Used
Vc_VC48	99.4679	Used
Vc_VC53	97.9124	Used
Vc_VC56	97.8715	Used
Vc_VCC19	94.0237	Used
Vc_YB1A01	99.5497	Used
Vc_YB1C06	99.7135	Used
Vc_YB1E12	99.4679	Used
Vc_YB1G01	99.1813	Used
Vc_YB1G06	99.7953	Used
Vc_YB2A04	99.1404	Used
Vc_YB2A05	99.7953	Used
Vc_YB2A06	99.386	Used
Vc_YB2A12	99.6725	Used
Vc_YB2C01	99.2223	Used
Vc_YB2C05	99.4679	Used
Vc_YB2D07	97.9533	Used
Vc_YB2E01	98.8539	Used
Vc_YB2E03	99.1813	Used
Vc_YB2G01	99.386	Used
Vc_YB2G05	99.7953	Used
Vc_YB2G07	99.4269	Used
Vc_YB2H11	99.3451	Used
Vc_YB3B05	99.386	Used
Vc_YB3D09	99.7135	Used
Vc_YB3F10	98.5673	Used
Vc_YB3G04	99.386	Used
Vc_YB4B01	99.0585	Used
Vc_YB4B03	99.4269	Used
Vc_YB4C07	99.386	Used
Vc_YB4D09	99.6316	Used
Vc_YB4F05	99.7953	Used
Vc_YB4G05	99.386	Used
Vc_YB4G06	99.386	Used
Vc_YB4G08	99.7544	Used
Vc_YB4H02	99.386	Used
Vc_YB4H04	99.0995	Used
Vc_YB4H06	98.9767	Used
Vc_YB4H11	99.7953	Used
Vc_YB5A06	99.5907	Used
Vc_YB5B09	99.386	Used
Vc_YB5F01	98.2808	Used
Vc_YB5F10	99.3041	Used
Vc_YB5H09	99.2223	Used
Vc_YB6A06	99.7953	Used
Vc_YB6B02	99.7953	Used
Vc_YB6D03	99.0176	Used
Vc_YB6D06	97.2984	Used
Vc_YB6D07	98.4036	Used
Vc_YB6D09	96.8891	Used
Vc_YB6E05	99.7544	Used
Vc_YB6E06	98.9767	Used
Vc_YB6E07	98.6083	Used
Vc_YB6E09	99.7953	Used
Vc_YB6E10	98.8948	Used
Vc_YB6F04	99.5907	Used
Vc_YB6F07	99.2632	Used
Vc_YB6F08	99.6316	Used
Vc_YB6F09	99.2632	Used
Vc_YB6F10	99.2223	Used
Vc_YB6G01	99.3041	Used
Vc_YB6G08	99.4269	Used
Vc_YB7A06	99.5907	Used
Vc_YB7A09	99.7953	Used
Vc_YB7B03	99.1813	Used
Vc_YB7B05	99.7953	Used
Vc_YB7B07	99.3041	Used
Vc_YB7C09	99.5497	Used
Vc_YB7F09	98.772	Used
Vc_YB7G04	99.3451	Used
Vc_YB8A02	99.6316	Used
Vc_YB8C06	99.386	Used
Vc_YB8E03	97.4621	Used
Vc_YB8E08	99.386	Used
Vc_YB8F12	99.386	Used
Vc_YB9F05	98.8948	Used
Vc_YN2011004	99.9591	Used
Vc_YN89004	99.7544	Used
Vc_YN97083	99.8363	Used
Vc_YN98296	99.3041	Used
