## Supplemental Table S5 for "A *Vibrio cholerae* Core Genome Multilocus Sequence Typing Scheme to Facilitate the Epidemiological Study of Cholera"

### Sheet: Sheet 1
Table S5. Genome completeness information for the final set of 679 genomes. Completeness for the cgMLST scheme is represented as the percentage of the of the 2,443 core genes present in each genome.
PubMLST ID	Name	Completeness (cgMLST scheme)	CheckM completeness	CheckM contamination
1379	Vc_1Mo	100	100	0.03
1380	Vc_2Mo	100	100	0.03
1381	Vc_5_66	95.4973	99.95	0.03
1382	Vc_5	98.8129	99.84	0.38
1383	Vc_5Mo	100	100	0.03
1384	Vc_7Mo	99.9591	100	0.03
1385	Vc_8-76	98.8539	99.71	0.09
1386	Vc_8Mo	100	100	0.03
1387	Vc_9Mo	100	100	0.03
1388	Vc_11S	100	100	0.03
1389	Vc_21B	99.9181	100	0.03
1390	Vc_28	97.9533	98.24	0.03
1391	Vc_31	95.1699	99.88	0.95
1392	Vc_31Ki	99.9181	100	0.03
1393	Vc_36KI	99.8363	100	0.03
1394	Vc_39	96.1523	99.96	0.03
1395	Vc_39Ki	99.9181	100	0.03
1396	Vc_43	92.5092	99.55	0.88
1397	Vc_43Ki	99.9181	100	0.03
1398	Vc_56	96.0295	100	0.16
1399	Vc_63-93_(MO45)	99.1813	99.73	0.03
1400	Vc_85	99.4269	100	0.21
1401	Vc_89	99.1813	99.73	0.03
1402	Vc_102	98.4855	99.98	0.87
1403	Vc_114	98.772	99.98	0.11
1405	Vc_133-73	98.5673	99.98	0.59
1406	Vc_147	98.6901	99.73	0.43
1407	Vc_153	96.4797	99.83	0.22
1408	Vc_155	98.9767	99.97	0.03
1409	Vc_234-93	98.8948	100	0.12
1410	Vc_254-93	98.8948	99.73	0.03
1411	Vc_433	97.5849	99.69	0.44
1412	Vc_571-88	98.4036	99.98	0.27
1413	Vc_617	98.6901	100	0.11
1414	Vc_692-79	98.8948	99.98	0.22
1415	Vc_857	99.1404	99.98	0.49
1416	Vc_866	94.6377	99.91	0.33
1417	Vc_984-81	98.0352	100	0.57
1418	Vc_1074-78	98.4445	99.96	0.03
1419	Vc_1154-74	98.9767	99.44	0.07
1420	Vc_1157-74	97.0937	99.71	0.45
1421	Vc_1346	99.9591	100	0.03
1422	Vc_1362	99.9591	100	0.03
1423	Vc_1496-86	99.8772	100	0.08
1424	Vc_1627	99.9591	100	0.03
1425	Vc_2009V-1046	99.9181	100	0.03
1426	Vc_2009V-1085	99.8772	100	0.03
1427	Vc_2009V-1096	99.8363	100	0.03
1428	Vc_2009V-1116	99.9591	100	0.03
1429	Vc_2009V-1131	99.3451	100	0.03
1430	Vc_2009V-1135	97.2984	99.67	0.07
1431	Vc_2010AA-142	98.5673	99.82	0.03
1432	Vc_2010AA-143	98.6083	99.86	0.03
1433	Vc_2010AA-145	98.6901	99.95	0.03
1434	Vc_2010AA-146	98.7311	99.75	0.03
1435	Vc_2010AA-147	98.5673	99.95	0.03
1437	Vc_2010EL-1792	99.9181	100	0.03
1438	Vc_2010EL-1798	99.9591	100	0.03
1439	Vc_2010EL-1961	99.7953	100	0.03
1440	Vc_2010EL-2010H	99.9181	100	0.03
1441	Vc_2010EL-2010N	99.8363	100	0.03
1442	Vc_2010V-1014	99.7135	100	0.07
1443	Vc_2010V-1116	98.6083	99.98	0.34
1444	Vc_2011EL-301	99.8363	100	0.03
1445	Vc_2011EL-1089	99.8772	99.73	0.03
1446	Vc_2011EL-1137	99.9591	100	0.03
1447	Vc_2011EL-1271	98.5673	99.98	0.16
1448	Vc_2011V-1021	99.9181	100	0.03
1450	Vc_2012EL-2176	99.9591	100	0.03
1451	Vc_2012Env-9	98.772	99.73	0.05
1452	Vc_2012Env-90	99.3451	100	0.03
1453	Vc_2012Env-94	99.0585	99.84	0.03
1454	Vc_2012Env-131	99.6725	100	0.03
1455	Vc_2012HC-07	99.8363	100	0.3
1456	Vc_2012HC-08	99.9591	100	0.3
1457	Vc_2012HC-10	99.9181	100	0.03
1458	Vc_2012HC-11	100	100	0.03
1459	Vc_2012HC-12	99.9591	100	0.03
1460	Vc_2012HC-15	99.9181	100	0.03
1461	Vc_2012HC-16	99.9181	100	0.3
1462	Vc_2012HC-17	100	100	0.03
1463	Vc_2012HC-18	99.3451	99.97	0.03
1464	Vc_2012HC-19	99.5088	100	0.12
1465	Vc_2012HC-21	99.4679	99.98	0.03
1466	Vc_2012HC-24	99.5907	100	0.03
1467	Vc_2012HC-31	99.4269	99.97	0.03
1468	Vc_2012HC-32	99.9181	100	0.03
1469	Vc_2012HC-34	99.386	100	0.03
1470	Vc_2012HC-35	99.6316	100	0.03
1471	Vc_2015V-1118	99.386	99.98	0
1472	Vc_2015V-1126	96.6844	99.98	0.17
1473	Vc_2479-86	99.5497	99.96	0.48
1474	Vc_2497-86	99.8363	100	0.08
1475	Vc_2512-86	99.7544	99.98	0.37
1477	Vc_2523-87	99.3451	99.96	0.48
1478	Vc_2559-78	99.7953	100	0.35
1479	Vc_2633-78	98.0352	99.42	0.16
1481	Vc_3223-74	99.3041	99.96	0.79
1482	Vc_3225-74	99.2632	99.96	0.8
1483	Vc_3272-78	99.3041	99.96	0.21
1484	Vc_3500-05	99.9181	100	0.03
1485	Vc_3523-03	96.6025	99.53	0.12
1486	Vc_3528-08	99.4679	99.98	0.12
1487	Vc_3541-04	98.6083	99.89	0.07
1488	Vc_3546-06	99.6725	100	0.04
1489	Vc_3554-08	99.8363	100	0.03
1490	Vc_3566-06	98.9357	99.98	0.03
1491	Vc_3566-08	94.474	99.29	0.12
1492	Vc_3568-07	99.386	99.98	0.51
1493	Vc_3569-08	99.5497	100	0.08
1494	Vc_3582-05	99.5907	100	0.03
1495	Vc_4110	99.3041	100	0.03
1497	Vc_4113	100	100	0.03
1498	Vc_4121	99.9591	100	0.3
1499	Vc_4260B	99.9591	100	0.03
1500	Vc_4339	99.6316	100	0.03
1501	Vc_4488	99.8363	100	0.03
1502	Vc_4519	99.8772	100	0.03
1503	Vc_4536	99.9591	100	0.03
1504	Vc_4538	99.9591	100	0.03
1505	Vc_4551	99.9181	100	0.03
1506	Vc_4552	99.7953	100	0.03
1507	Vc_4585	99.9181	100	0.03
1508	Vc_4593	99.8772	100	0.03
1509	Vc_4600	99.9591	100	0.03
1510	Vc_4605	98.9767	99.47	0.03
1511	Vc_4623	99.9181	100	0.03
1512	Vc_4646	99.9181	100	0.03
1513	Vc_4656	98.8539	100	0.03
1514	Vc_4662	99.7544	100	0.03
1515	Vc_4663	99.4679	99.96	0.03
1516	Vc_4784	99.9591	100	0.03
1517	Vc_6193	99.7544	100	0.03
1519	Vc_6201	99.5907	100	0.03
1520	Vc_6210	99.6725	100	0.03
1521	Vc_6215	99.6316	100	0.03
1522	Vc_7685	97.8715	98.71	0.03
1523	Vc_7687	99.8363	100	0.03
1524	Vc_7714	100	100	0.03
1525	Vc_10432-62	97.5849	99.64	0.17
1526	Vc_17609	99.9181	100	0.03
1527	Vc_19886	99.9181	100	0.03
1528	Vc_20390	99.9181	100	0.03
1529	Vc_20478	99.9181	100	0.03
1530	Vc_21027	99.9181	100	0.03
1531	Vc_39361	100	100	0.03
1532	Vc_47610	100	100	0.03
1533	Vc_47623	100	100	0.03
1534	Vc_48055	100	100	0.03
1536	Vc_95412	98.9357	100	0.03
1537	Vc_116059	99.5088	100	0.03
1538	Vc_A4	99.6725	99.73	0.03
1539	Vc_A5	99.8772	100	0.03
1540	Vc_A6	100	100	0.03
1541	Vc_A10	99.9591	99.98	0.03
1542	Vc_A18	100	100	0.03
1543	Vc_A19	100	100	0.03
1544	Vc_A22	99.7135	100	0.3
1545	Vc_A27	99.7953	100	0.03
1546	Vc_A29	99.8363	100	0.03
1547	Vc_A31	99.8363	100	0.03
1548	Vc_A32	99.7953	100	0.03
1549	Vc_A215	99.2223	99.98	0.22
1550	Vc_A346(1)	99.9591	100	0.03
1551	Vc_A487(1)	99.9591	100	0.03
1552	Vc_A488(1)	100	100	0.03
1553	Vc_AG-7404	98.4036	98.1	0.03
1554	Vc_AG-8040	99.8772	100	0.03
1556	Vc_ATCC_11629	98.5673	100	0.08
1558	Vc_ATCC_25874	99.0585	99.98	0.16
1560	Vc_BD01	99.6316	99.98	0.11
1561	Vc_BD02	99.6316	99.98	0.32
1562	Vc_BD03	99.7135	99.98	0.05
1563	Vc_BD04	99.5907	99.98	0.39
1564	Vc_BD05	99.5907	100	0.24
1565	Vc_BD06	99.1404	99.98	0.09
1566	Vc_BD07	99.4679	99.98	0.11
1567	Vc_BD10	99.386	99.73	0.16
1568	Vc_BD12	99.7135	99.98	0.1
1569	Vc_BD13	99.7135	99.98	0.1
1570	Vc_BD14	99.6725	99.98	0.05
1571	Vc_BD15	99.7135	99.98	0.1
1572	Vc_BD18	99.7135	99.98	0.1
1573	Vc_BD19	99.6316	99.98	0.32
1574	Vc_BD20	99.6725	99.98	0.24
1575	Vc_BD21	99.0995	99.96	0.39
1576	Vc_BD22	99.7135	100	0.24
1577	Vc_BD23	99.0585	99.96	0.39
1578	Vc_BD24	99.6725	99.98	0.03
1579	Vc_BD25	99.0585	100	0.13
1580	Vc_BD26	99.7544	100	0.17
1581	Vc_BD27	99.7135	99.98	0.1
1582	Vc_BD28	99.7135	99.98	0.1
1583	Vc_BD29	99.4679	100	0.16
1584	Vc_BD30	99.5088	100	0.12
1585	Vc_BD31	99.2632	100	0.08
1586	Vc_BD32	99.5088	100	0.12
1587	Vc_BD33	99.3041	99.73	0.14
1588	Vc_BD34	99.5907	99.98	0.39
1589	Vc_BD35	99.5497	100	0.24
1590	Vc_BD37	99.5497	100	0.24
1591	Vc_BD38	99.1404	99.96	0.09
1592	Vc_BD39	99.1404	99.96	0.22
1593	Vc_BD40	99.5907	100	0.24
1594	Vc_BD43	99.4269	100	0.18
1595	Vc_BD44	99.7135	99.98	0.29
1596	Vc_BD47	99.6316	99.98	0.41
1597	Vc_BD48	99.7135	99.98	0.05
1598	Vc_BD49	99.7135	100	0.05
1599	Vc_BD51	99.6316	99.98	0.32
1600	Vc_BD53	99.4679	100	0.08
1601	Vc_BD54	99.7135	99.98	0.1
1602	Vc_BD55	99.3041	99.98	0.11
1603	Vc_BD56	99.0995	99.96	0.39
1604	Vc_BD57	99.4679	99.98	0.16
1605	Vc_BD58	99.4679	100	0.11
1606	Vc_BD59	99.4269	100	0.11
1607	Vc_BD60	99.5907	99.98	0.32
1613	Vc_CISM_0005	100	100	0.03
1614	Vc_CISM_0008	100	100	0.03
1615	Vc_CISM_0010	100	99.98	0.03
1616	Vc_CISM_0014	100	100	0.03
1617	Vc_CISM_0015	99.9591	100	0.03
1618	Vc_CISM_0016	100	100	0.03
1619	Vc_CISM_0017	100	100	0.03
1620	Vc_CISM_0018	100	100	0.03
1621	Vc_CISM_0019	100	100	0.03
1622	Vc_CISM_0034	100	100	0.03
1623	Vc_CISM_0035	100	100	0.03
1624	Vc_CISM_0074	100	100	0.03
1625	Vc_CISM_0079	100	100	0.03
1626	Vc_CISM_091	99.9591	99.98	0.03
1627	Vc_CISM_0091	100	100	0.03
1628	Vc_CISM_100	99.9181	100	0.03
1629	Vc_CISM_101	100	100	0.03
1630	Vc_CISM_105	100	99.98	0.03
1631	Vc_CISM_120	100	100	0.03
1632	Vc_CISM_121	100	100	0.03
1633	Vc_CISM_122	100	100	0.03
1634	Vc_CISM_134	100	99.98	0.03
1635	Vc_CISM_146	100	99.98	0.03
1636	Vc_CISM_147	99.9591	99.98	0.03
1637	Vc_CISM_151	99.9591	100	0.03
1638	Vc_CISM_152	100	100	0.03
1639	Vc_CISM_153	100	99.98	0.03
1640	Vc_CISM_154	100	100	0.03
1641	Vc_CISM_178	100	99.98	0.03
1642	Vc_CISM_179	100	99.98	0.03
1643	Vc_CISM_188	99.9591	99.98	0.03
1644	Vc_CISM_189	100	99.98	0.03
1645	Vc_CISM_191	100	99.98	0.03
1646	Vc_CISM_196	100	99.98	0.03
1647	Vc_CISM_296	100	100	0.03
1648	Vc_CISM_326	100	99.98	0.03
1649	Vc_CISM_347	100	100	0.03
1650	Vc_CISM_374	100	100	0.23
1651	Vc_CISM_375	100	100	0.03
1652	Vc_CISM_382	100	100	0.03
1653	Vc_CISM_398	99.9591	100	0.18
1654	Vc_CISM_399	100	100	0.03
1655	Vc_CISM_420	100	100	0.03
1656	Vc_CISM_505	100	100	0.03
1657	Vc_CISM_510	100	100	0.03
1658	Vc_CISM_511	100	100	0.03
1659	Vc_CISM_300043	100	100	0.03
1660	Vc_CISM_300055	99.3451	99.98	0.08
1661	Vc_CISM_300205	99.1813	99.98	0.21
1662	Vc_CISM_300208	100	100	0.03
1663	Vc_CISM_300209	100	100	0.03
1664	Vc_CISM_300215	100	100	0.31
1666	Vc_CISM_302015	100	99.98	0.03
1667	Vc_CISM_302029	100	99.98	0.16
1668	Vc_CISM_655630.3	100	100	0.03
1669	Vc_CISM_655664.3	100	99.98	0.03
1670	Vc_CISM_655665.0	100	100	0.03
1671	Vc_CISM_710180.8	99.9591	99.98	0.03
1672	Vc_CISM_740115.4	100	100	0.03
1673	Vc_CISM_769845.7	100	99.98	0.03
1674	Vc_CISM_770067.4	100	99.98	0.03
1675	Vc_CISM_770180.8	99.9591	99.98	0.03
1676	Vc_CISM_780298.0	100	99.98	0.03
1677	Vc_CISM_1019828.5	100	100	0.03
1678	Vc_CISM_1019829.2	100	100	0.03
1679	Vc_CISM_1020229.6	100	100	0.03
1680	Vc_CISM_1020231.9	100	100	0.03
1681	Vc_CISM_1020234.0	100	100	0.03
1683	Vc_CISM_S_Nida	100	100	0.03
1684	Vc_CMR012	97.9124	99.86	0.03
1685	Vc_CMR017	99.1813	99.91	0.05
1686	Vc_CMR019	99.2632	99.98	0.03
1687	Vc_CMR022	97.7896	99.92	0.08
1688	Vc_CP1032(5)	99.8363	100	0.03
1689	Vc_CP1033(6)	99.6725	100	0.04
1690	Vc_CP1038(11)	99.9591	100	0.03
1691	Vc_CP1041(14)	99.7135	100	0.03
1692	Vc_CP1042(15)	100	100	0.03
1693	Vc_CP1046(19)	99.5907	100	0.03
1694	Vc_CP1048(21)	99.8772	100	0.03
1695	Vc_CP1110	99.3451	100	0.03
1696	Vc_CP1111	99.2632	99.98	0.03
1697	Vc_CP1112	99.3451	100	0.03
1698	Vc_CP1113	99.3451	100	0.03
1699	Vc_CP1114	99.0585	100	0.16
1700	Vc_CP1115	99.3041	100	0.03
1701	Vc_CP1116	99.3041	100	0.04
1702	Vc_CP1117	99.3451	100	0.03
1705	Vc_D-35	94.3103	99.81	0.03
1706	Vc_DL4215	99.4679	99.96	0.14
1707	Vc_E306	100	99.98	0.3
1712	Vc_EC-0009	100	100	0.03
1713	Vc_EC-0012	99.8363	99.59	0.03
1714	Vc_EC-0027	99.9591	100	0.03
1715	Vc_EC-051	99.7953	100	0.03
1716	Vc_EC-0051	99.8363	100	0.03
1717	Vc_EDC-020	99.9591	100	0.03
1718	Vc_EDC-022	99.9591	100	0.03
1719	Vc_EM-1536	99.9181	100	0.03
1720	Vc_EM-1542	100	100	0.03
1721	Vc_EM-1543	99.8363	100	0.03
1722	Vc_EM-1546	100	100	0.03
1723	Vc_EM-1626	99.7135	100	0.03
1724	Vc_EM-1652A	99.9591	100	0.03
1725	Vc_EM-1654	99.9591	100	0.03
1726	Vc_EM-1676A	99.386	100	0.09
1727	Vc_EM-1688	99.8363	99.98	0.03
1728	Vc_EM-1690	99.9591	100	0.03
1729	Vc_EM-1690A	99.9591	100	0.03
1730	Vc_EM-1706	99.3041	100	0.03
1731	Vc_EM-1727	99.8363	100	0.03
1732	Vc_Env-390	99.2632	99.64	0.05
1733	Vc_F9993	99.0585	100	0.16
1734	Vc_FC1105	96.2341	99.15	0.03
1735	Vc_FC1225	98.2808	99.95	0.03
1736	Vc_FC1341	98.5264	100	0.03
1737	Vc_FC1384	97.8715	99.91	0.03
1738	Vc_FC1817	97.8305	100	0.03
1739	Vc_FC1877	97.5031	98.86	0.03
1740	Vc_FC2271	97.9943	99.91	0.03
1741	Vc_FC2273	98.8129	100	0.03
1742	Vc_FC3611a	98.0761	100	0.03
1743	Vc_FC3611b	97.4621	99.86	0.03
1744	Vc_G_33	97.5849	99.83	0.05
1746	Vc_GP160	99.7953	100	0.03
1747	Vc_H1	99.7135	100	0.03
1748	Vc_HC-1A2	99.1813	100	0.05
1749	Vc_HC-02A1	99.0176	100	0.05
1750	Vc_HC-02C1	99.1813	99.86	0.05
1751	Vc_HC-06A1	99.6725	100	0.03
1752	Vc_HC-7A1	100	100	0.03
1753	Vc_HC-17A1	99.1813	99.86	0.77
1754	Vc_HC-17A2	99.9181	100	0.03
1755	Vc_HC-19A1	99.6316	99.95	0.03
1756	Vc_HC-20A2	99.9591	100	0.03
1757	Vc_HC-22A1	99.7544	100	0.03
1758	Vc_HC-23A1	100	100	0.03
1759	Vc_HC-28A1	99.7135	100	0.03
1760	Vc_HC-32A1	99.6725	99.98	0.03
1761	Vc_HC-33A2	99.7135	100	0.03
1762	Vc_HC-36A1	99.1813	100	0.05
1767	Vc_HC-43A1	99.7953	99.8	0.03
1768	Vc_HC-43B1	98.5673	99.98	0.03
1773	Vc_HC-49A2	100	100	0.03
1774	Vc_HC-50A1	96.6844	99.1	0.05
1775	Vc_HC-55A1	96.8072	98.88	0.06
1776	Vc_HC-55C2	99.0585	100	0.05
1777	Vc_HC-57A1	96.8072	99.25	0.05
1778	Vc_HC-59A1	99.1813	100	0.05
1779	Vc_HC-59B1	99.1813	100	0.05
1780	Vc_HC-60A1	99.2223	100	0.05
1781	Vc_HC-61A2	99.1813	99.98	0.05
1782	Vc_HC-62A1	100	100	0.03
1783	Vc_HC-62B1	99.6316	99.97	0.03
1784	Vc_HC-64A1	99.8772	100	0.03
1785	Vc_HC-65A1	99.7953	100	0.03
1786	Vc_HC-67A1	99.9591	100	0.03
1787	Vc_HC-68A1	99.7135	100	0.03
1788	Vc_HC-69A1	99.9591	100	0.03
1789	Vc_HC-70A1	99.9181	100	6.9
1790	Vc_HC-71A1	99.8772	99.98	0.03
1791	Vc_HC-72A2	99.8772	100	0.03
1792	Vc_HC-77A1	100	100	0.03
1793	Vc_HC-78A1	99.0995	100	0.05
1794	Vc_HC-80A1	99.8363	100	0.03
1795	Vc_HC-81A1	100	100	0.03
1796	Vc_HCUF01	99.9181	100	0.03
1799	Vc_HE-25	99.5907	99.96	0.03
1800	Vc_HE-40	99.0995	99.98	0.03
1801	Vc_HE-45	98.7311	99.98	0.63
1802	Vc_HE39	99.0176	99.98	0.03
1803	Vc_HE46	98.9767	99.96	0.26
1804	Vc_HE48	98.6901	99.96	0.86
1805	Vc_HFU-02	99.7135	99.84	0.03
1806	Vc_I-1300	96.8891	99.74	0.03
1809	Vc_J8YRS_KAGUNGA	99.9181	100	0.03
1810	Vc_KW3	99.7953	100	0.03
1811	Vc_L-3226	90.0123	99.5	0.16
1812	Vc_L11	99.0995	99.98	0.08
1813	Vc_L15	99.6316	99.98	0.06
1816	Vc_M888	93.4916	99.04	0.4
1817	Vc_M888D	95.9885	99.73	0.09
1818	Vc_M1275	97.0119	99.8	0.12
1819	Vc_M1275D	96.9709	99.95	0.03
1820	Vc_M1337	98.8129	99.92	0.48
1821	Vc_M1501	97.0119	99.95	0.09
1822	Vc_M1518	98.158	100	0.12
1823	Vc_M1524	97.544	99.97	0.03
1825	Vc_ME-7	93.0413	99.76	0.72
1826	Vc_MG116226	99.7544	100	0.03
1833	Vc_Nep-21106	99.8772	100	0.03
1834	Vc_Nep-21113	99.9181	100	0.03
1835	Vc_NHCC-04	99.9591	100	0.3
1836	Vc_NHCC-004A	99.9591	100	0.03
1837	Vc_NHCC-05	99.5497	99.73	0.03
1838	Vc_NHCC-006C	99.9591	100	0.03
1839	Vc_NHCC-008D	99.2632	99.92	0.03
1840	Vc_NHCC-010F	100	100	0.03
1841	Vc_NHCC-011	100	100	0.03
1842	Vc_NHCC-019	99.9181	100	0.16
1843	Vc_NHCC-021	100	100	0.03
1844	Vc_NHCC-042	99.9591	100	0.03
1845	Vc_NHCC-048	99.8363	100	0.03
1846	Vc_NHCC-068	100	100	0.03
1847	Vc_NHCC-078	99.7135	100	0.03
1848	Vc_NHCC-079	99.7544	99.95	0.03
1849	Vc_NHCC-080	99.9181	100	0.03
1850	Vc_NHCC-081	100	100	0.03
1851	Vc_NHCC-083	99.5907	99.73	0.03
1852	Vc_NHCM-01	99.9591	100	0.03
1853	Vc_NHCM-02	99.8363	100	0.03
1854	Vc_NHCM-03	99.6725	100	0.03
1855	Vc_NHCM-04	99.7953	99.73	0.03
1856	Vc_NHCM-06	99.9591	100	0.03
1857	Vc_NHCM-012	99.8772	100	0.03
1858	Vc_NHCM-013	99.9181	100	0.03
1859	Vc_NHCM-016A	99.9181	100	0.03
1860	Vc_NHCM-017	99.8363	100	0.16
1861	Vc_NHCM-029	99.9591	100	0.03
1862	Vc_NHCM-033	99.8363	100	0.03
1863	Vc_NHCM-037	99.9181	100	0.03
1864	Vc_NHCM-043	99.8772	100	0.03
1865	Vc_NHCM-044	99.7953	100	0.03
1866	Vc_NHCM-045	99.8772	100	0.03
1867	Vc_NHCM-047	99.8363	100	0.03
1868	Vc_NHCM-048	99.7135	99.73	0.03
1869	Vc_NHCM-053	99.9181	100	0.03
1870	Vc_NHCM-054	99.9591	100	0.03
1871	Vc_NIH41	99.8363	100	0.03
1872	Vc_O1S	100	100	0.03
1873	Vc_O2	99.9181	100	0.03
1874	Vc_O3MU	100	100	0.03
1875	Vc_O3S	100	100	0.03
1876	Vc_O5MU	100	100	0.03
1877	Vc_O6MU	100	100	0.03
1878	Vc_O7MU	100	100	0.03
1879	Vc_O7S	100	100	0.03
1880	Vc_O9S	100	100	0.03
1883	Vc_OO4	100	100	0.03
1884	Vc_P-18748	98.8539	99.98	0.12
1885	Vc_P-18778	97.9943	100	0.03
1886	Vc_P-18785	99.7544	99.99	0.03
1887	Vc_P13762	94.9243	99.26	0.03
1888	Vc_PCS-022	99.8363	100	0.03
1889	Vc_PCS-023	99.9181	100	0.03
1890	Vc_PhVC-326	99.8772	100	0.03
1892	Vc_PivertDAC5Mar	99.8363	100	0.03
1893	Vc_PivertDAT2Mar	99.7953	100	0.03
1894	Vc_PivertFAT1Mar	99.7953	100	0.03
1895	Vc_PivertFAT2Aug	99.1813	99.73	0.05
1896	Vc_PivertGAC1Oct	99.3451	100	0.17
1897	Vc_PivertGAC3Oct	99.3041	100	0.17
1898	Vc_PivertGAT2Aug	99.3041	100	0.17
1899	Vc_PivertGAT2Oct	99.3451	99.98	0.17
1900	Vc_PivertGAT3Aug	99.3041	100	0.17
1901	Vc_PivertGAT3Mar	99.7953	100	0.03
1902	Vc_PivertGAT5Oct	99.3451	100	0.17
1903	Vc_PivertUAT2Aug	99.3451	99.98	0.17
1904	Vc_PivertUAT4Aug	99.3451	100	0.17
1905	Vc_PivertUAT4Mar	99.7544	100	0.03
1907	Vc_PS15	98.4036	99.44	0.14
1909	Vc_RND6878	100	100	0.03
1910	Vc_RND18826	99.6725	100	0.12
1911	Vc_RND18899	99.7544	100	0.03
1912	Vc_RND19187	99.5907	100	0.12
1913	Vc_RND19188	99.5907	100	0.03
1914	Vc_RND19191	99.6725	100	0.03
1916	Vc_T1	99.386	100	0.03
1917	Vc_T2	99.8363	100	0.03
1918	Vc_T3	99.2632	99.98	0.34
1919	Vc_T4	99.0585	99.98	0.34
1920	Vc_T5	98.6083	99.84	0.03
1921	Vc_T6	99.4679	100	0.12
1922	Vc_T7	99.8363	100	0.03
1923	Vc_T8	99.3041	99.96	0.48
1924	Vc_T9	99.6316	99.96	0.03
1925	Vc_T10	96.93	99.44	0.16
1926	Vc_T11	97.8715	99.98	0.16
1927	Vc_T12	98.4445	99.83	0.14
1928	Vc_T13	99.2223	100	0.09
1929	Vc_T15	99.4679	100	0.09
1930	Vc_T16	98.4855	100	0.05
1931	Vc_T17	99.0176	100	0.08
1932	Vc_T18	99.7544	100	0.03
1933	Vc_T19	99.4269	100	0.16
1934	Vc_T20	99.7135	100	0.05
1935	Vc_TEM_04_01-001	99.9591	100	0.03
1936	Vc_TEM_10_01-002	99.9591	100	0.03
1937	Vc_TEM_12_12-001	99.9591	100	0.03
1938	Vc_TEM_15_01-005	99.9591	100	0.03
1939	Vc_TEM_25_01-004	99.9591	100	0.03
1940	Vc_TEM_29_01-003	99.9591	100	0.03
1941	Vc_TP	99.5088	99.98	0.67
1944	Vc_VC22	99.4269	99.98	0.09
1945	Vc_VC35	99.0995	99.91	0.09
1946	Vc_VC48	99.4679	100	0.16
1947	Vc_VC53	97.9124	100	0.08
1948	Vc_VC1761	99.7953	100	0.03
1949	Vc_VC4370	99.7953	100	0.03
1950	Vc_YB1A01	99.5497	100	0.41
1951	Vc_YB1C06	99.7135	100	0.16
1952	Vc_YB1E12	99.4679	100	0.19
1953	Vc_YB1G01	99.1813	100	0.2
1954	Vc_YB1G06	99.7953	99.98	0.16
1955	Vc_YB2A04	99.1404	99.98	0.14
1956	Vc_YB2A05	99.7953	99.98	0.16
1957	Vc_YB2A06	99.386	99.98	0.05
1958	Vc_YB2A12	99.6725	99.98	0.19
1959	Vc_YB2C01	99.2223	99.98	0.16
1960	Vc_YB2C05	99.4679	100	0.23
1961	Vc_YB2D07	97.9533	99.98	0.38
1962	Vc_YB2E01	98.8539	99.84	0.13
1963	Vc_YB2E03	99.1813	99.98	0.46
1964	Vc_YB2G01	99.386	99.98	0.05
1965	Vc_YB2G05	99.7953	100	0.16
1966	Vc_YB2G07	99.4269	99.98	0.05
1967	Vc_YB2H11	99.3451	100	0.41
1968	Vc_YB3B05	99.386	100	0.05
1969	Vc_YB3D09	99.7135	100	0.16
1970	Vc_YB3F10	98.5673	99.88	0.03
1971	Vc_YB3G04	99.386	99.98	0.05
1972	Vc_YB4B01	99.0585	99.98	0.05
1973	Vc_YB4B03	99.4269	99.98	0.05
1974	Vc_YB4C07	99.386	100	0.05
1975	Vc_YB4D09	99.6316	99.98	0.19
1976	Vc_YB4F05	99.7953	100	0.16
1977	Vc_YB4G05	99.386	99.98	0.05
1978	Vc_YB4G06	99.386	99.98	0.05
1979	Vc_YB4G08	99.7544	100	0.05
1980	Vc_YB4H02	99.386	99.98	0.05
1981	Vc_YB4H04	99.0995	99.86	0.05
1982	Vc_YB4H06	98.9767	99.73	0.05
1983	Vc_YB4H11	99.7953	100	0.16
1984	Vc_YB5A06	99.5907	100	0.41
1985	Vc_YB5B09	99.386	99.98	0.05
1986	Vc_YB5F01	98.2808	100	0.24
1987	Vc_YB5F10	99.3041	99.98	0.73
1988	Vc_YB5H09	99.2223	99.98	1.03
1989	Vc_YB6A06	99.7953	100	0.16
1990	Vc_YB6B02	99.7953	100	0.16
1991	Vc_YB6D03	99.0176	99.98	0.21
1992	Vc_YB6D06	97.2984	99.96	1.36
1993	Vc_YB6D07	98.4036	99.82	0.17
1994	Vc_YB6D09	96.8891	99.95	0.69
1995	Vc_YB6E05	99.7544	100	0.35
1996	Vc_YB6E06	98.9767	99.98	0.52
1997	Vc_YB6E07	98.6083	99.99	0.17
1998	Vc_YB6E09	99.7953	100	0.16
1999	Vc_YB6E10	98.8948	100	0.47
2000	Vc_YB6F04	99.5907	99.98	0.16
2001	Vc_YB6F07	99.2632	100	0.25
2002	Vc_YB6F08	99.6316	99.98	0.16
2003	Vc_YB6F09	99.2632	99.93	0.14
2004	Vc_YB6F10	99.2223	100	0.41
2005	Vc_YB6G01	99.3041	100	0.14
2006	Vc_YB6G08	99.4269	99.98	0.16
2007	Vc_YB7A06	99.5907	100	0.41
2008	Vc_YB7A09	99.7953	99.98	0.16
2009	Vc_YB7B03	99.1813	100	0.41
2010	Vc_YB7B05	99.7953	100	0.16
2011	Vc_YB7B07	99.3041	100	0.41
2012	Vc_YB7C09	99.5497	100	0.41
2013	Vc_YB7F09	98.772	99.99	0.74
2014	Vc_YB7G04	99.3451	99.92	0.19
2015	Vc_YB8A02	99.6316	100	0.16
2016	Vc_YB8C06	99.386	99.98	0.05
2017	Vc_YB8E03	97.4621	99.36	0.61
2018	Vc_YB8E08	99.386	100	0.05
2019	Vc_YB8F12	99.386	99.98	0.05
2020	Vc_YB9F05	98.8948	99.96	0.05
2021	Vc_YN89004	99.7544	99.96	0.03
2022	Vc_YN97083	99.8363	100	0.03
2023	Vc_YN98296	99.3041	99.19	0.03
2024	Vc_YN2011004	99.9591	100	0.03
2035	Vc_FORC_055	98.4445	99.96	0.12
2044	Vc_2010AA-144	98.3627	99.82	0.03
2045	Vc_2010AA-150	98.0761	99.66	0.03
2046	Vc_2010AA-151	98.4855	99.95	0.03
2047	Vc_2012Env-2	97.9943	99.49	0.19
2048	Vc_2012Env-25	98.1989	99.93	0.03
2049	Vc_2012Env-32	98.9357	99.85	0.1
2050	Vc_2012Env-92	98.6901	99.9	0.38
2051	Vc_2012HC-22	98.8948	99.93	0.12
2052	Vc_2012HC-25	98.1989	99.93	0.03
2053	Vc_2012HC-33	99.5907	100	0.03
2055	Vc_HC-61A1	99.8363	98.64	0.03
2056	Vc_HC21A1	99.7135	100	0.03
2063	Vc_VC0101557	97.1347	97.29	0.03
2064	Vc_2016V_1044	98.4445	99.98	0.1
2077	Vc_EDC_800	99.1813	99.95	0.71
2078	Vc_EDC_794	99.0176	99.91	0.03
2079	Vc_EDC_787	99.0176	99.98	0.3
2080	Vc_EDC_755	99.9591	100	0.03
2081	Vc_EDC_754	99.9591	100	0.03
2082	Vc_EDC_793	99.9591	100	0.03
2083	Vc_EDC_728	99.6725	100	0.03
2084	Vc_EDC_727	99.7953	100	0.03
2085	Vc_EDC_721	99.9591	100	0.03
2086	Vc_EDC_715	99.2632	99.98	0.15
2087	Vc_EDC_706	99.8772	100	0.03
2088	Vc_EDC_705	99.8363	100	0.03
2089	Vc_EDC_702	99.9591	100	0.03
2090	Vc_EDC_701	99.5907	99.98	0.12
2091	Vc_EDC_696	99.6725	99.98	0.08
2092	Vc_EDC_694	99.2632	99.98	0.05
2093	Vc_EDC_692	98.1171	99.73	0.03
2094	Vc_EDC_689	99.4679	100	0.07
2095	Vc_EDC_688	98.8948	99.98	0.12
2096	Vc_E7946	100	100	0.03
2097	Vc_2011El-1133-SRR	100	100	0.03
2098	Vc_22043204_C1	99.9591	100	0.03
2100	Vc_229113	98.8539	100	0.3
2288	Vc_VC56	97.8715	100	0.08
2289	Vc_2631-78	98.5264	99.98	0.03
2290	Vc_2521-86	99.7544	100	0.08
2296	Vc_FDAARGOS_102	99.8363	100	0.03
2451	Vc_CP1040	99.5088	100	0.03
2454	Vc_CP1030(3)	99.5497	100	0.03
2456	Vc_CP1037(10)	99.5497	100	0.03
2457	Vc_CP1044(17)	99.3451	99.83	0.07
2462	Vc_330590	99.9591	100	0.03
2463	Vc_S002502	99.8363	100	0.03
2464	Vc_S002506	99.8772	100	0.03
2465	Vc_330073_A	99.8772	100	0.03
2466	Vc_330113	99.8772	100	0.03
2467	Vc_S003806	99.9181	100	0.03
2468	Vc_220076-6	99.9181	100	0.03
2469	Vc_S002300_B	99.8363	100	0.03
2470	Vc_220075-6	99.8363	100	0.03
2471	Vc_330920_B	99.9181	100	0.03
2472	Vc_330110	99.9181	100	0.03
2473	Vc_S023208	99.9181	100	0.03
2474	Vc_330920_A	99.8772	100	0.03
2475	Vc_330073_B	99.9181	100	0.03
2476	Vc_S003202	99.9181	100	0.03
2477	Vc_S002300_E	99.8772	100	0.03
2478	Vc_330440_C1	99.9591	100	0.03
2479	Vc_S000600_C10	99.9591	100	0.03
2480	Vc_330081	99.9181	100	0.03
2481	Vc_S023202	99.8772	100	0.03
2482	Vc_22087102_C2	99.9591	100	0.03
2483	Vc_S002604	99.8772	100	0.03
2484	Vc_22043202_C1	99.9591	100	0.03
2485	Vc_S003008	99.6316	100	0.03
2486	Vc_22043300_C6	99.9591	100	0.03
2487	Vc_330898_C2	99.9591	100	0.03
2488	Vc_330033_C1	99.9591	100	0.03
2489	Vc_22044108_C3	99.9591	100	0.03
2490	Vc_S042408	98.7311	100	0.03
2491	Vc_S040602_C1	99.9591	100	0.03
2492	Vc_22087500_C9	99.9591	100	0.03
2493	Vc_S042100	99.8363	100	0.03
2494	Vc_S000100_C5	100	100	0.03
2495	Vc_S081300_C2	99.9181	100	0.03
2496	Vc_331721_C1	99.9591	100	0.03
2497	Vc_22043200_C1	99.9591	100	0.03
2508	Vc_186	99.3041	100	0.03
2511	Vc_2688	98.8948	99.97	0.05
2523	Vc_BC1071	99.4679	99.98	0.34
2524	Vc_4295STDY6534232	99.9591	100	0.03
2525	Vc_4295STDY6534216	99.9591	100	0.03
